# Pharmacological inhibition of tyrosine protein-kinase 2 reduces islet inflammation and delays type 1 diabetes onset in mice

**DOI:** 10.1101/2024.03.20.585925

**Authors:** Farooq Syed, Olivia Ballew, Chih-Chun Lee, Jyoti Rana, Preethi Krishnan, Angela Castela, Staci A. Weaver, Namratha Shivani Chalasani, Sofia F. Thomaidou, Stephane Demine, Garrick Chang, Alexandra Coomans de Brachène, Maria Ines Alvelos, Lorella Marselli, Kara Orr, Jamie L. Felton, Jing Liu, Piero Marchetti, Arnaud Zaldumbide, Donalyn Scheuner, Decio L. Eizirik, Carmella Evans-Molina

## Abstract

Tyrosine protein-kinase 2 (TYK2), a member of the Janus kinase family, mediates inflammatory signaling through multiple cytokines, including interferon-α (IFNα), interleukin (IL)-12, and IL-23. Missense mutations in TYK2 are associated with protection against type 1 diabetes (T1D), and inhibition of TYK2 shows promise in the management of other autoimmune conditions. Here, we evaluated the effects of specific TYK2 inhibitors (TYK2is) in pre-clinical models of T1D. First, human β cells, cadaveric donor islets, and iPSC-derived islets were treated *in vitro* with IFNα in combination with a small molecule TYK2i (BMS-986165 or a related molecule BMS-986202). TYK2 inhibition prevented IFNα-induced β cell HLA class I up-regulation, endoplasmic reticulum stress, and chemokine production. In co-culture studies, pre-treatment of β cells with a TYK2i prevented IFNα-induced activation of T cells targeting an epitope of insulin. *In vivo* administration of BMS-986202 in two mouse models of T1D (*RIP-LCMV-GP* mice and NOD mice) reduced systemic and tissue-localized inflammation, prevented β cell death, and delayed T1D onset. Transcriptional phenotyping of pancreatic islets, pancreatic lymph nodes (PLN), and spleen during early disease pathogenesis highlighted a role for TYK2 inhibition in modulating signaling pathways associated with inflammation, translational control, stress signaling, secretory function, immunity, and diabetes. Additionally, TYK2i treatment changed the composition of innate and adaptive immune cell populations in the blood and disease target tissues, resulting in an immune phenotype with a diminished capacity for β cell destruction. Overall, these findings indicate that TYK2i has beneficial effects in both the immune and endocrine compartments in models of T1D, thus supporting a path forward for testing TYK2 inhibitors in human T1D.
