## Supplementary material for "Pharmacological inhibition of tyrosine protein-kinase 2 reduces islet inflammation and delays type 1 diabetes onset in mice": STAR Methods

### Sheet: STAR METHODS
REAGENT or RESOURCE	SOURCE	IDENTIFIER
Animals and Cell lines
NOD/ShiLtJ	Jackson Laboratory	Cat#001976; RRID:IMSR_JAX:001976
B6.C-Tg(Ins2-GP)34-20Olds/Mvh	Jackson Laboratory	Cat#005500; RRID:IMSR_JAX:005500
EndoC-βH1-HLA-A2 cells	University Medical Center Utrecht
EndoC-βH1	Human Cell Design	RRID:CVCL_L909
Chemicals and Materials
Iscove’s Modified Dulbecco’s Medium (IMDM)	ThermoFisher Scientific	Cat#12440053
Dulbecco's Modified Eagle Medium	ThermoFisher Scientific	Cat#11885-084
Foxp3 / Transcription Factor Staining Buffer Set	eBioscience™	Cat#00-5523-00
SuperSignal™ West Pico PLUS Chemiluminescent Substrate	ThermoFisher Scientific	Cat#34577
ProLong™ Glass Antifade Mountant	ThermoFisher Scientific	Cat#P36984
Methyl Cellulose-4M	Sigma	Cat#434965
BMS-986165	MedChemExpress	Cat#HY-117287
MycoAlert® Mycoplasma Detection Kit	Lonza	Cat #: LT07-318
PhosSTOP and cOmplete ULTRA tablets	Roche	Cat#04906837001
EASYpack protease inhibitor cocktail	Roche	Cat#04693132001
Recombinant human IL-2	Proleukin, Novartis, Switzerland
Recombinant human IFNα	PeproTech	Cat# 300-02AA-1MG
Recombinant human IL-1β	R&D Systems	Cat#201-LB-005
Recombinant human TNFα	PeproTech	Cat#300-01A-50UG
SsoAdvanced Universal SYBR Green Supermix	Bio-Rad	Cat#1725270
Propidium iodide	Sigma	Cat#P4170
RNAscope Probe- Hs-CD274	Advanced Cell Diagnostics	Cat#420501-C2
RNAscope Probe- Hs-CXCL10	Advanced Cell Diagnostics	Cat#408921-C3
RNAscope Probe- Hs-Mx1	Advanced Cell Diagnostics	Cat#474931
RNAscope Probe- Hs-STAT1	Advanced Cell Diagnostics	Cat#479611-C2
RNAscope Multiplex Fluorescent Detection kit	Advanced Cell Diagnostics	Cat#323110
HC Antigen Retrieval Solution - High pH (10X)	ThermoFisher Scientific	cat#SP-5030; RRID:AB_2336107
GMX-RNA-NGS-MsWTA	NanoString Technologies	Cat#121401103
GeoMx Seq Code Pack_AB	NanoString Technologies	Cat#121400201
GeoMx Nuclear Stain Morp Kit	NanoString Technologies	Cat#121300303
GeoMx Instrument Buff Kit PCLN	NanoString Technologies	Cat#100474
Syto83	Invitrogen	cat#S11364
Normal Donkey Serum	Jackson ImmunoResearch laboratories Inc	Cat#017-000-121; RRID: AB_2337258
Dynabeads mRNA DIRECT kit	Invitrogen	Cat#61011
Hoechst 33342	Sigma-Aldrich	Cat#94403-1ML
Reverse Transcriptase Core Kit	Eurogentec	Cat#RT-RTCK-03
Antibodies
Rabbit anti-phospho-STAT1	Cell Signaling	cat#cs9167; RRID:AB_561284
Rabbit anti-phospho-STAT2	Cell Signaling	Cat#cs88410; RRID:AB_2800123
Monoclonal Antibody (eBioH4A3), FITC, eBioscience™	Invitrogen	Cat#11-1079-42; RRID:AB_10853196
Rabbit anti-insulin antibody	Cell signaling	Cat#3014S; RRID:AB_2126503
guinea pig anti-insulin	Dako	Cat#IR002; RRID:AB_2800361
mouse anti-PD-L1	Proteintech	Cat#66248-1; RRID:AB_2756526
Rabbit anti-CXCL10	Invitrogen	Cat#701225; RRID:AB_2532429
Goat anti-guinea pig Alexa Fluor™ 488	Invitrogen	Cat#A11073; RRID:AB_2534117
Goat anti-rabbit Alexa Fluor™ 568	Invitrogen	Cat#A11031; RRID:AB_144696
Goat anti-mouse Alexa Fluor™ 647	Invitrogen	Cat#A21244; RRID:AB_2535812
Goat Anti-Rabbit IgG Antibody (H+L), Peroxidase	Vector Laboratories	Cat#PI-1000-1; RRID:AB_2916034
Fc-Receptor blocker	Milteny	Cat#130-092-575; RRID:AB_2892833
mouse anti-CD68 Antibody	Santa Cruz	Cat#sc-20060; RRID:AB_627158
Rat anti-Human CD3:Alexa Fluor®647	Bio-Rad	Cat#MCA1477A647; RRID:AB_321245
Alexa Fluor® 594 anti-mouse/human CD45R/B220 Antibody	BioLegend	Cat#103254; RRID:AB_2563229
β-actin Antibody	Cell Signaling	Cat#cs4967; RRID:AB_330288
CD16/32 Antibody	BD Biosciences	Cat#553142; RRID:AB_394657
Zombie Aqua Viability Dye	BioLegend	Cat#77143
Alexa Fluor® 488 anti-mouse CD3 Antibody	BioLegend	Cat#100210; RRID:AB_389301
PerCP/Cyanine5.5 anti-mouse I-A/I-E Antibody	BioLegend	Cat#107626; RRID:AB_2191071
PerCP/Cyanine5.5 anti-mouse F4/80 Antibody	BioLegend	Cat#123128; RRID:AB_893496
Brilliant Violet 650™ anti-mouse/human CD11b Antibody	BioLegend	Cat#101259; RRID:AB_2566568
APC/Cyanine7 anti-mouse CD49b (pan-NK cells) Antibody	BioLegend	Cat#108920; RRID:AB_2561458
PE/Cyanine7 anti-mouse Ly-6C Antibody	BioLegend	Cat#128018; RRID:AB_1732093
Brilliant Violet 711™ anti-mouse CD138 (Syndecan-1) Antibody	BioLegend	Cat#142519; RRID:AB_2562571
BV421 Rat Anti-Mouse CD267 (TACI)	BD Bioscience	Cat#742840; RRID:AB_2741091
PE/Cyanine7 anti-mouse CD23 Antibody	BioLegend	Cat#101614; RRID:AB_2103037
Alexa Fluor® 647 anti-mouse CD21/CD35 (CR2/CR1) Antibody	BioLegend	Cat#123424; RRID:AB_2629578
PE/Cyanine7 anti-mouse CD23 Antibody	BioLegend	Cat#101614; RRID:AB_2103037
Brilliant Violet 605™ anti-human CD95 (Fas) Antibody	BioLegend	Cat#305628; RRID:AB_2562444
Alexa Fluor® 488 anti-mouse/human GL7 Antigen	BioLegend	Cat#144612; RRID:AB_2563284
PE/Cyanine7 anti-mouse CD4 Antibody	BioLegend	Cat#100528; RRID:AB_312729
PerCP/Cyanine5.5 anti-mouse CD8a Antibody	BioLegend	Cat#100734; RRID:AB_2075239
Brilliant Violet 650™ anti-mouse CD25 Antibody	BioLegend	Cat#102038; RRID:AB_2563060
FOXP3 Monoclonal Antibody (FJK-16s)	Invitrogen	Cat#50-5773-82; RRID:AB_11218868
PE/Cyanine7 anti-mouse CD69 Antibody	BioLegend	Cat#104512; RRID:AB_493565
Brilliant Violet 605™ anti-mouse CD279 (PD-1) Antibody	BioLegend	Cat#135220; RRID:AB_2562616
APC/Cyanine7 anti-mouse/human CD44 Antibody	BioLegend	Cat#103028; RRID:AB_830785
Software and Algorithms
GraphPad Prism version 10.1.0	GraphPad	RRID: SCR_002798
FIJI- Image J	https://imagej.nih.gov/ij/	RRID: SCR_003070
FCS Express (Version 7)	De Novo software	RRID:SCR_016431
GeomxTools 3.4.0 package	NanoString Technologies	RRID:SCR_023912
Ingenuity Pathway Analysis	Qiagen	RRID:SCR_008653
GeoMx DSP analysis suite (Version 3.0.109)	NanoString Technologies	RRID:SCR_023912
Image Lab software	Bio-Rad	Cat#17006172
SpatialDecon package	(http://www.bioconductor.org/packages/release/bioc/manuals/SpatialDecon/man/SpatialDecon.pdf)
